# Buzz-world: Global patterns and drivers of buzzing bees and poricidal plants

**DOI:** 10.1101/2024.03.06.583730

**Authors:** Avery L. Russell, Stephen L. Buchmann, John S. Ascher, Zhiheng Wang, Ricardo Kriebel, Diana D. Jolles, Michael C. Orr, Alice C. Hughes

## Abstract

Foraging behavior frequently plays a major role in driving the geographic distribution of animals. Buzzing to extract protein-rich pollen from flowers is a key foraging behavior used by bee species across at least 83 genera (these genera comprise ∼58% of all bee species). Although buzzing is widely recognized to affect the ecology and evolution of bees and flowering plants (e.g., buzz-pollinated flowers), global patterns and drivers of buzzing bee biogeography remain unexplored. Here, we investigate the global species distribution patterns within each bee family and how patterns and drivers differ with respect to buzzing bee species. We found that both distributional patterns and drivers of richness typically differed for buzzing species compared to hotspots for all bee species and when grouped by family. A major predictor of the distribution, but not species richness overall for buzzing members of four of the five major bee families included in analyses (Andrenidae, Halictidae, Colletidae and to a lesser extent, Apidae) was the richness of poricidal flowering plant species, which depend on buzzing bees for pollination. As poricidal plant richness was highest in areas with low wind and high aridity, we discuss how global hotspots of buzzing bee biodiversity are likely driven by both biogeographic factors and plant host availability. Whilst we explored global patterns with State-level data, higher resolution work is needed to explore local level drivers of patterns, but from a global perspective, buzz-pollinated plants clearly play a greater role in the ecology and evolution of buzzing bees than previously predicted.
