## Supplementary material for "Buzz-world: Global patterns and drivers of buzzing bees and poricidal plants": Tables S2

### Sheet: Sheet2
Variable	code	description	source
Aridity Index	AI	Aridity Index	https://www.nature.com/articles/s41597-022-01493-1
Maximum monthly aridity	ai_max	Maximum monthly aridity index	https://csidotinfo.wordpress.com/data/global-aridity-and-pet-database/
Minimum monthly aridity	ai_min	Minimum mounthly aridity index	https://csidotinfo.wordpress.com/data/global-aridity-and-pet-database/
Annual mean potential evapotranspiration	anPET	Minimum evapotranspiration	https://www.nature.com/articles/s41597-022-01493-1
Mean temp	bio1	Annual Mean Temperature	https://www.worldclim.org/data/bioclim.html
Mean temp of warmest season	bio10	Mean Temperature of Warmest Quarter	https://www.worldclim.org/data/bioclim.html
Mean temp of coldest season	bio11	Mean Temperature of Coldest Quarter	https://www.worldclim.org/data/bioclim.html
Annual Precipitation	bio12	Annual Precipitation	https://www.worldclim.org/data/bioclim.html
Maximum monthly precipitation	bio13	Precipitation of Wettest Month	https://www.worldclim.org/data/bioclim.html
Minimum monthly precipitation	bio14	Precipitation of Driest Month	https://www.worldclim.org/data/bioclim.html
Preciptiation seasonality	bio15	Precipitation Seasonality (Coefficient of Variation)	https://www.worldclim.org/data/bioclim.html
Precipitation of Wettest Quarter	bio16	Precipitation of Wettest Quarter	https://www.worldclim.org/data/bioclim.html
Precipitation of Driest Quarter	bio17	Precipitation of Driest Quarter	https://www.worldclim.org/data/bioclim.html
Precipitation of Warmest Quarter	bio18	Precipitation of Warmest Quarter	https://www.worldclim.org/data/bioclim.html
Precipitation of Coldest Quarter	bio19	Precipitation of Coldest Quarter	https://www.worldclim.org/data/bioclim.html
Mean daily temperature range	bio2	Mean Diurnal Range (Mean of monthly (max temp - min temp))	https://www.worldclim.org/data/bioclim.html
Isothermality	bio3	Isothermality (BIO2/BIO7) (×100)	https://www.worldclim.org/data/bioclim.html
Temperature seasonality	bio4	Temperature Seasonality (standard deviation ×100)	https://www.worldclim.org/data/bioclim.html
Maximum monthly temperature	bio5	Max Temperature of Warmest Month	https://www.worldclim.org/data/bioclim.html
Minimum monthly temperature	bio6	Min Temperature of Coldest Month	https://www.worldclim.org/data/bioclim.html
Annual temperature range	bio7	Temperature Annual Range (BIO5-BIO6)	https://www.worldclim.org/data/bioclim.html
Mean Temperature of Wettest Quarter	bio8	Mean Temperature of Wettest Quarter	https://www.worldclim.org/data/bioclim.html
Mean Temperature of Driest Quarter	bio9	Mean Temperature of Driest Quarter	https://www.worldclim.org/data/bioclim.html
Climate Moisture Index	CMI	Climate Moisture Index	https://envirem.github.io/
Continentality	contin	average temp. of warmest month - average temp. of coldest month	https://envirem.github.io/
Embergers Pluviothermic quotient	emberQ	Emberger's pluviothermic quotient: a metric that was designed to differentiate among Mediterranean type climates	https://envirem.github.io/
Maximum montly evapotranspiration	et_max	maximum of monthly evapotranspiration	https://csidotinfo.wordpress.com/data/global-aridity-and-pet-database/
Mean montly evapotranspiration	et_mean1	mean annual evapotranspiration	https://csidotinfo.wordpress.com/data/global-aridity-and-pet-database/
Minimum monthly evapotranspiration	et_min	minimum of monthly evapotranspiration	https://csidotinfo.wordpress.com/data/global-aridity-and-pet-database/
Growing degree days 0	gdd0	sum of mean monthly temperature for months with mean temperature greater than 0℃ multiplied by number of days
Growing degree days 5	gdd5	sum of mean monthly temperature for months with mean temperature greater than 5℃ multiplied by number of days
Maximum monthly solar radiation	max_srad	Maximum solar radiation	https://www.worldclim.org/data/worldclim21.html
Mean montly solar radiation	mean_srad	Mean solar radiation	https://www.worldclim.org/data/worldclim21.html
Minimum montly solar radiation	min_srad	Minimum solar radiation	https://www.worldclim.org/data/worldclim21.html
Maximum temperature of the coldest month	max_tcold	max. temp. of the coldest month	https://envirem.github.io/
Minimum temperature of the coldest montn	min_twarm	min. temp. of the warmest month	https://envirem.github.io/
Months above 10 oC	mon_temp10	count of the number of months with mean temp greater than 10℃	https://envirem.github.io/
Mean monthly PET of coldest quarter	PET_coq	mean monthly PET of coldest quarter	https://envirem.github.io/
Mean monthly PET of driest quarter	PET_drQ	mean monthly PET of driest quarter	https://envirem.github.io/
Mean monthly PET of warmest quarteR	PET_WaQ	mean monthly PET of warmest quarter	https://envirem.github.io/
Mean monthly PET of wettest quarter	pet_wetq	mean monthly PET of wettest quarter	https://envirem.github.io/
Potential evapotranspiration seasonality	PETseas	monthly variability in potential evapotranspiration	https://envirem.github.io/
Plant richness-max	Ma_plant_r	maximum plant richness	https://gift.uni-goettingen.de/shiny/predictions
Plant richness-mean	Me_plant_r	mean plant richness	https://gift.uni-goettingen.de/shiny/predictions
Poricidal richness	Pori_rich	Poricidal plant richness
Thermincity index	thermI	compensated thermicity index: sum of mean annual temp., min. temp. of coldest month, max. temp. of the coldest month, x 10, with compensations for better comparability across the globe	https://envirem.github.io/
Thornwaite aridity index	thorn_AI	Thornthwaite aridity index: Index of the degree of water deficit below water need	https://envirem.github.io/
Maximum monthly vapour pressure	vapr_max	Maximum water vapour pressure	https://www.worldclim.org/data/worldclim21.html
Mean monthly vapour pressure	vapr_mean	Mean water vapour pressure	https://www.worldclim.org/data/worldclim21.html
Minimum monthly vapour pressure	vapr_min	Minimum water vapour pressure	https://www.worldclim.org/data/worldclim21.html
Maximum monthly wind	wind_max	Maximum annual wind	https://www.worldclim.org/data/worldclim21.html
Mean monthly wind	wind_mean	Mean nnual wind	https://www.worldclim.org/data/worldclim21.html
Minimum monthly wind	wind_min	Minimum annual wind	https://www.worldclim.org/data/worldclim21.html
