## Supplementary material for "Buzz-world: Global patterns and drivers of buzzing bees and poricidal plants": Tables S3

### Sheet: Sheet2
genus	poricidal
Acanthella	1
Acanthus	1
Achlys	1
Aciotis	1
Acisanthera	1
Acradenia	1
Acridocarpus	1
Acrotrema	1
Actinidia	1
Actinodaphne	1
Actinodium	1
Adelobotrys	1
Adenarake	1
Adinandra	1
Aeginetia	1
Aextoxicon	1
Agapetes	1
Agarista	1
Agauria	1
Aglaodorum	1
Aglaonema	1
Agrostocrinum	1
Aiouea	1
Allantoma	1
Allomorphia	1
Allotropa	1
Alocasia	1
Alseodaphne	1
Amalophyllon	1
Amischotolype	1
Amoreuxia	1
Amorphophallus	1
Amphiblemma	1
Amphorocalyx	1
Anacolosa	1
Anaectocalyx	1
Anaphyllopsis	1
Anaphyllum	1
Anchomanes	1
Androcalymma	1
Andromeda	1
Aneilema	1
Aniba	1
Anisoptera	1
Anomacanthus	1
Antherotoma	1
Anthopterus	1
Apeiba	1
Apluda	1
Apodanthes	1
Apollonias	1
Apostasia	1
Appendicularia	1
Aptandra	1
Apuleia	1
Arbutus	1
Arceuthobium	1
Archeria	1
Arctostaphylos	1
Arctous	1
Ardisia	1
Argostemma	1
Aridarum	1
Ariopsis	1
Arisaema	1
Aristotelia	1
Arnocrinum	1
Arophyton	1
Arthropodium	1
Arthrostemma	1
Arum	1
Asteranthos	1
Asterostigma	1
Astronia	1
Atherosperma	1
Aulonemia	1
Axinaea	1
Babingtonia	1
Baeckea	1
Balanophora	1
Barringtonia	1
Barthea	1
Bartsia	1
Baudouinia	1
Beaufortia	1
Begonia	1
Behuria	1
Beilschmiedia	1
Bejaria	1
Bellonia	1
Bellucia	1
Berberis	1
Bertholletia	1
Bertolonia	1
Biarum	1
Billardiera	1
Bisglaziovia	1
Bixa	1
Blakea	1
Blastemanthus	1
Blastus	1
Boeica	1
Borago	1
Boronia	1
Boschia	1
Bothriochloa	1
Bourreria	1
Brachyloma	1
Brachyotum	1
Brackenridgea	1
Brazzeia	1
Bredemeyera	1
Bredia	1
Bryanthus	1
Bucephalandra	1
Bucquetia	1
Bursaria	1
Byblis	1
Caladium	1
Calectasia	1
Callopsis	1
Calluna	1
Calvoa	1
Calycogonium	1
Cambessedesia	1
Camptostemon	1
Campylospermum	1
Canella	1
Cariniana	1
Carlephyton	1
Cassia	1
Cassiope	1
Cassytha	1
Castratella	1
Catanthera	1
Cathedra	1
Caulophyllum	1
Cavendishia	1
Centradenia	1
Centronia	1
Cephalostemon	1
Cercestis	1
Cespedesia	1
Chaetolepis	1
Chamaedaphne	1
Charianthus	1
Chaunochiton	1
Cheilotheca	1
Cheiranthera	1
Cheyniana	1
Chimaphila	1
Chlorospatha	1
Christisonia	1
Chrysopogon	1
Chusquea	1
Cinnamomum	1
Cinnamosma	1
Clematoclethra	1
Clethra	1
Clidemia	1
Clusia	1
Cobana	1
Cochliostema	1
Cochlospermum	1
Coleostachys	1
Coleotrype	1
Colocasia	1
Comarostaphylis	1
Commelina	1
Comolia	1
Conandron	1
Conanthera	1
Conostegia	1
Conostephium	1
Conostylis	1
Convallaria	1
Corynanthera	1
Corythophora	1
Cotylelobium	1
Couratari	1
Couroupita	1
Crinodendron	1
Crowea	1
Cryptocarya	1
Cryptocoryne	1
Culcasia	1
Curatella	1
Curculigo	1
Curupira	1
Cyanastrum	1
Cyanella	1
Cyanotis	1
Cyathopsis	1
Cybianthus	1
Cyclamen	1
Cyrtosperma	1
Daboecia	1
Dalechampia	1
Daphnandra	1
Darwinia	1
Davidsonia	1
Davilla	1
Dehaasia	1
Deianira	1
Demosthenesia	1
Dendrophthora	1
Desmoscelis	1
Dialium	1
Dianella	1
Dicellandra	1
Dichaetanthera	1
Dichanthium	1
Dichopogon	1
Dichorisandra	1
Dicorynia	1
Dicraspidia	1
Dicypellium	1
Didesmandra	1
Didonica	1
Dieffenbachia	1
Dilatris	1
Dillenia	1
Dinophora	1
Dionycha	1
Diospyros	1
Diphylleia	1
Diplarpea	1
Diplectria	1
Diplycosia	1
Dipterocarpus	1
Dissochaeta	1
Dissotis	1
Distemonanthus	1
Disterigma	1
Doliocarpus	1
Doryphora	1
Dracontioides	1
Dracontium	1
Dracophyllum	1
Dracunculus	1
Drimia	1
Drymonia	1
Dryobalanops	1
Dubouzetia	1
Duparquetia	1
Dysosma	1
Echeandia	1
Eichhornia	1
Elaeocarpus	1
Eligmocarpus	1
Elvasia	1
Eminium	1
Endiandra	1
Endlicheria	1
Epacris	1
Epimedium	1
Eremaea	1
Erica	1
Eriocnema	1
Eriostemon	1
Ernestia	1
Eschweilera	1
Eucalyptus	1
Euphrasia	1
Eupomatia	1
Eurya	1
Eusideroxylon	1
Eustrephus	1
Euthemis	1
Exacum	1
Filarum	1
Fissicalyx	1
Fordiophyton	1
Fritzschia	1
Gagea	1
Galanthus	1
Galbulimima	1
Gardneria	1
Gaultheria	1
Gaylussacia	1
Gearum	1
Geitonoplesium	1
Glossocalyx	1
Godoya	1
Gomortega	1
Gonatopus	1
Gonocalyx	1
Gorgonidium	1
Gouania	1
Graffenrieda	1
Gravesia	1
Grewia	1
Grias	1
Guichenotia	1
Gustavia	1
Guyonia	1
Gyrocarpus	1
Halophytum	1
Hapaline	1
Harmogia	1
Heliamphora	1
Helicodiceros	1
Hemitomes	1
Henriettea	1
Hernandia	1
Heteranthera	1
Heterocentron	1
Heteropogon	1
Heteropsis	1
Hibbertia	1
Hiernia	1
Hodgsoniola	1
Homalomena	1
Homoranthus	1
Hopea	1
Hydrothrix	1
Idertia	1
Illigera	1
Imperata	1
Iseilema	1
Ixia	1
Jasarum	1
Jeffersonia	1
Kabuyea	1
Kalappia	1
Kalmia	1
Kardomia	1
Kielmeyera	1
Kiggelaria	1
Koompassia	1
Korthalsella	1
Krameria	1
Krukoviella	1
Labichea	1
Lachnanthes	1
Lagenandra	1
Lagerstroemia	1
Langsdorffia	1
Lasimorpha	1
Lasiopetalum	1
Laurelia	1
Laurus	1
Lavoisiera	1
Leandra	1
Lebetanthus	1
Lecythis	1
Leucojum	1
Leucopogon	1
Leucothoe	1
Licaria	1
Lindera	1
Liriope	1
Lithobium	1
Litsea	1
Lophiola	1
Lophira	1
Loreya	1
Luxemburgia	1
Luzuriaga	1
Lycianthes	1
Lyonia	1
Lysimachia	1
Lysinema	1
Macairea	1
Macleania	1
Macrocentrum	1
Mahonia	1
Maieta	1
Mangonia	1
Marahuacaea	1
Marcetia	1
Marianthus	1
Marquesia	1
Martiodendron	1
Mayaca	1
Mecranium	1
Medinilla	1
Melaleuca	1
Melastoma	1
Memecylon	1
Mendoncia	1
Mendoravia	1
Menziesia	1
Meriania	1
Mezilaurus	1
Miconia	1
Microlepis	1
Microlicia	1
Micromyrtus	1
Misodendrum	1
Moneses	1
Monnina	1
Monochaetum	1
Monochoria	1
Monolena	1
Monotes	1
Monotrema	1
Monotropa	1
Monotropastrum	1
Monotropsis	1
Montrichardia	1
Mouriri	1
Muntingia	1
Muraltia	1
Nectandra	1
Needhamiella	1
Nelsonia	1
Nemuaron	1
Neolitsea	1
Neosprucea	1
Nephthytis	1
Nepsera	1
Neurocalyx	1
Niphaea	1
Nothaphoebe	1
Notopora	1
Ochna	1
Ochthocharis	1
Ocotea	1
Odontostomum	1
Ongokea	1
Onosma	1
Ophiopogon	1
Ophiorrhiziphyllon	1
Opisthocentra	1
Orthaea	1
Orthilia	1
Oryza	1
Osbeckia	1
Ossaea	1
Ouratea	1
Oxyspora	1
Pachyanthus	1
Pachyloma	1
Paraboea	1
Parashorea	1
Pedalium	1
Pedicularis	1
Peltandra	1
Penstemon	1
Pentachondra	1
Pentaphylax	1
Pernettya	1
Persea	1
Petalostylis	1
Petermannia	1
Petrocosmea	1
Phanerodiscus	1
Philodendron	1
Philonotion	1
Phinaea	1
Phoebe	1
Phyllagathis	1
Phyllodoce	1
Phymatarum	1
Physalis	1
Pieris	1
Pierrina	1
Pilostyles	1
Pinellia	1
Piptospatha	1
Pistia	1
Pittosporum	1
Pityopus	1
Plagiopteron	1
Plagiorhegma	1
Pleiochiton	1
Pleodendron	1
Plethiandra	1
Pleuricospora	1
Pleurothyrium	1
Podophyllum	1
Poecilandra	1
Polyalthia	1
Polygala	1
Polygonatum	1
Pontederia	1
Porandra	1
Poranthera	1
Potameia	1
Poteranthera	1
Protarum	1
Psammisia	1
Pseudocalyx	1
Pseudocorchorus	1
Pseudodracontium	1
Pseudohydrosme	1
Pternandra	1
Pterogastra	1
Pterolepis	1
Pterospora	1
Pterostemon	1
Purdiaea	1
Pyrola	1
Rafflesia	1
Ranzania	1
Rapatea	1
Regelia	1
Remusatia	1
Rhabdophyllum	1
Rhaptopetalum	1
Rhexia	1
Rhinanthus	1
Rhizanthes	1
Rhododendron	1
Rhodothamnus	1
Rhynchanthera	1
Rhynchocorys	1
Rhytidanthera	1
Roridula	1
Rottboellia	1
Rousseauxia	1
Rustia	1
Saccharum	1
Salomonia	1
Salpinga	1
Sannantha	1
Sapria	1
Sarcodes	1
Sarcophyte	1
Sarcopyramis	1
Sassafras	1
Satyria	1
Saurauia	1
Sauromatum	1
Sauvagesia	1
Saxofridericia	1
Scaphispatha	1
Schismatoglottis	1
Schoenocephalium	1
Scholtzia	1
Schuurmansia	1
Schwackaea	1
Securidaca	1
Sehima	1
Senna	1
Sessilanthera	1
Seymeria	1
Shorea	1
Siparuna	1
Siphanthera	1
Sladenia	1
Sloanea	1
Solanum	1
Sorghum	1
Sowerbaea	1
Sparattanthelium	1
Spathantheum	1
Spathicarpa	1
Sphyrospermum	1
Staurogyne	1
Steenisia	1
Stegolepis	1
Stenodon	1
Steudnera	1
Storckiella	1
Strasburgeria	1
Strumpfia	1
Stypandra	1
Svitramia	1
Syngonium	1
Taccarum	1
Tateanthus	1
Tecophilaea	1
Ternstroemia	1
Tessmannianthus	1
Testulea	1
Tetracera	1
Tetratheca	1
Tetrazygia	1
Themistoclesia	1
Theriophonum	1
Thibaudia	1
Thomasia	1
Thonningia	1
Thryptomene	1
Thunbergia	1
Thysanotus	1
Tibouchina	1
Tococa	1
Tradescantia	1
Trembleya	1
Triceratella	1
Trichodesma	1
Triolena	1
Tripogandra	1
Tristellateia	1
Tristemma	1
Triumfetta	1
Tyleria	1
Typhonium	1
Typhonodorum	1
Ulearum	1
Umbellularia	1
Urospatha	1
Utleya	1
Vaccinium	1
Vallea	1
Vancouveria	1
Vateria	1
Vateriopsis	1
Vatica	1
Verticordia	1
Viola	1
Votomita	1
Wallacea	1
Walleria	1
Warburgia	1
Woollsia	1
Xanthosoma	1
Xiphidium	1
Xylocalyx	1
Xylococcus	1
Zantedeschia	1
Zephyra	1
Zomicarpa	1
Zomicarpella	1
Brasilianthus	1	*
Campomanesia	1	*
Dialypetalanthus	1	*
Chaetogastra	1	*
Chamaecrista	1	*
